# E-cadherin endocytosis is modulated by p120-catenin through the opposing actions of RhoA and Arf1

**DOI:** 10.1101/477760

**Authors:** Joshua Greig, Natalia A. Bulgakova

## Abstract

The regulation of E-cadherin at the plasma membrane by endocytosis is of vital importance for developmental and disease. p120-catenin, which binds to the E-cadherin C-terminus, can both promote and inhibit E-cadherin endocytosis. However, little is known about what determines the directionality of p120-catenin activity, and the molecules downstream. Here, we have discovered that p120-catenin fine-tunes the clathrin-mediated endocytosis of E-cadherin in *Drosophila* embryonic epidermal cells. It simultaneously activated two actin-remodelling pathways with opposing effects: RhoA, which stabilized E-cadherin at the membrane, and Arf1, which promoted internalization. Epistasis experiments revealed that RhoA additionally inhibited Arf1. E-cadherin was efficiently endocytosed only in the presence of intermediate p120-catenin amounts with too little and too much p120-catenin inhibiting E-cadherin endocytosis. Finally, we found that p120-catenin levels altered the tension of the plasma membrane. Altogether, this shows that p120-catenin is a central hub which co-ordinates cell adhesion, endocytosis, and actin dynamics with tissue tension.
