## Supplementary table S1 for "E-cadherin endocytosis is modulated by p120-catenin through the opposing actions of RhoA and Arf1"

### Sheet: Sheet1
Figure	Genotype	Border/ Puncta parameter	Min	25% percentile	Median	75% percentile	maximum		Mean intensity levels at membrane	Standard deviation (SD)	Standard error of mean (SEM)		Lower 95% confidence interval	Upper 95% confidence interval		Number		FRAP (Bi-exponential)	Immobile	C1	Halftime 1 (sec)	C2	Halftime 2 (sec)	Degrees of Freedom	Goodness of fit (R square)*	Curve comparison p-value	Number	FRAP (single exponential)	C	Halftime (sec)	Immobile	Degrees of Freedom	Goodness of fit (R square)*	Curve comparison p-value	Number
Fig1A-C	E-cad (Control)	AP	0.8282	0.8891	0.9743	1.124	1.202		1	0.1298	0.03059		0.9355	1.065		18
		DV	1.297	1.725	1.894	2.111	2.415		1.897	0.3032	0.07146		1.746	2.048
	p120ctn mutant	AP	0.5943	0.7968	0.8538	0.9851	1.15		0.8653	0.1474	0.03684		0.7868	0.9439		16
		DV	1.1	1.312	1.619	1.942	2.133		1.643	0.3359	0.08674		1.457	1.829
Fig1D-F	E-cad (Control)	AP	0.6829	0.9072	1.027	1.09	1.202		1	0.146	0.04213		0.9073	1.093		12
		DV	1.031	1.416	2.238	2.704	3.344		2.154	0.7669	0.2214		1.667	2.641
	UAS::p120ctn	AP	1.096	1.159	1.238	1.307	1.458		1.246	0.1024	0.03237		1.173	1.319		10													0.4056	253	0.5334	173	0.5549	0.3894	5
		DV	1.58	1.944	2.48	2.889	3.329		2.464	0.559	0.1614		2.109	2.819															0.3698	230.8	0.6174	217	0.467		4
Fig2A-G	UAS::CLC-GFP (Control)	Puncta Area	0.1599	0.4286	0.6692	1.571	2.552		1	0.7723	0.2329		0.4812	1.519		11													0.4405	41.18	0.366	1553	0.8313	<0.0001	6
		Puncta Intensity	0.9622	0.9872	1.008	1.012	1.03		1	0.01876	0.005656		0.9874	1.013
		Puncta Number	0.5121	0.7169	1.014	1.239	1.454		1	0.2968	0.08949		0.8006	1.199
		Protein Content	0.1831	0.722	0.9278	1.457	2.168		1	0.5634	0.1699		0.6215	1.379
	UAS::CLC-GFP, p120ctn mutant	Puncta Area	1.721	3.211	4.437	7.151	8.147		5.011	2.247	0.7946		3.132	6.89		12													0.4073	32.03	0.476	1553	0.7896		6
		Puncta Intensity	1.009	1.022	1.038	1.054	1.067		1.038	0.01903	0.006343		1.024	1.053
		Puncta Number	0.09218	0.2048	0.3175	0.4097	0.6043		0.3243	0.1419	0.04096		0.2342	0.4145
		Protein Content	0.3725	1.563	1.975	2.798	3.073		1.994	0.8335	0.2406		1.464	2.523
FigH-N	UAS::CLC-GFP (Control)	Puncta Area	0.319	0.5008	0.9663	1.466	2.083		1	0.5705	0.1473		0.6841	1.316		15													0.4316	51.36	0.415	3109	0.7609	<0.0001	8
		Puncta Intensity	0.9798	0.9862	0.999	1.012	1.024		1	0.014	0.003396		0.9928	1.007
		Puncta Number	0.6268	0.7771	0.8762	1.247	1.605		1	0.318	0.07713		0.8365	1.164
		Protein Content	0.3169	0.8002	0.9224	1.312	1.794		1	0.4598	0.1187		0.7454	1.255
	UAS::CLC-GFP, UAS::p120ctn	Puncta Area	0.2021	0.3476	0.4513	0.8517	1.103		0.5576	0.3069	0.08512		0.3721	0.7431		13													0.3049	39.93	0.5254	3109	0.7292		7
		Puncta Intensity	0.9676	0.9824	0.989	0.9971	1.012		0.9893	0.01259	0.003491		0.9817	0.997
		Puncta Number	0.4541	0.6843	0.8762	1.03	1.727		0.9032	0.3154	0.0843		0.7211	1.085
		Protein Content	0.3135	0.4484	1.025	1.638	1.761		1	0.5289	0.1595		0.6447	1.355
Fig3A-D	Rok-Venus (Control)	AP	0.8957	0.8982	0.9945	1.07	1.178		1	0.09545	0.02755		0.9394	1.061		12
		DV	0.7611	0.8284	0.8514	0.91	0.9605		0.8596	0.06267	0.02369		0.8016	0.9175
	Rok-Venus, p120ctn mutant	AP	0.8412	0.8879	0.9075	0.9394	0.9612		0.9105	0.03622	0.01092		0.8862	0.9348		11
		DV	0.8211	0.856	0.8937	0.9516	0.9813		0.8952	0.05076	0.0153		0.8611	0.9293
	Rok-Venus (Internal Control)	AP	0.4582	0.7271	1.091	1.298	1.54		1	0.3219	0.08049		0.8474	1.191		16
		DV	0.2639	0.3608	0.5249	0.6194	0.9569		0.5357	0.2185	0.05462		0.4193	0.6521
	Rok-Venus, UAS::p120ctn	AP	0.8891	1.013	1.588	1.941	2.219		1.503	0.4746	0.1186		1.25	1.756		16
		DV	0.2639	0.3608	0.5249	0.6194	0.9569		0.5357	0.2185	0.05462		0.4193	0.6521
Fig3E-H	MyoII-YFP (Control)	AP	0.7129	0.9068	0.9861	1.123	1.178		1	0.14	0.03614		0.9225	1.078		15
		DV	0.0899	0.2749	0.5017	0.8299	0.9252		0.5366	0.2722	0.07029		0.3859	0.6874
	MyoII-YFP p120ctn mutant	AP	0.6853	0.7947	0.8516	0.9521	1.081		0.8687	0.1259	0.03252		0.7989	0.9384		16
		DV	0.2545	0.3376	0.5802	0.754	1.124		0.5992	0.2706	0.06988		0.4493	0.7491
	MyoII-YFP (Internal Control)	AP	0.5825	0.7604	1.067	1.258	1.423		1	0.294	0.0713		0.8606	1.163		17
		DV	0.09553	0.6131	0.8851	0.9682	1.148		0.7767	0.2873	0.06968		0.629	0.9244
	MyoII-YFP p120ctn mutant	AP	0.6821	1.129	1.221	1.575	2.013		1.354	0.3388	0.08216		1.18	1.529		17
		DV	0.1238	0.4489	0.6777	1.227	1.576		0.8046	0.4369	0.106		0.58	1.029
Fig4A-B	E-cad (Internal Control)	AP	0.779	0.8764	1.026	1.096	1.265		1	0.136	0.03206		0.9324	1.068		18
		DV	0.8931	1.132	1.248	1.295	1.452		1.22	0.1368	0.03224		1.152	1.288
	Rho DN	AP	0.4512	0.7702	0.8533	0.9022	0.9706		0.8286	0.1217	0.02869		0.7681	0.8891		18
		DV	0.5491	0.9782	1.212	1.35	1.456		1.146	0.2576	0.06071		1.018	1.274
Fig4C-D	E-cad (Control)	AP	0.8832	0.9489	0.998	1.04	1.141		1	0.07651	0.02045		0.9558	1.044		14
		DV	1.105	1.37	1.473	1.552	2.008		1.468	0.2149	0.05743		1.344	1.592
	Rho CA	AP	0.8042	0.9653	1.127	1.25	1.302		1.103	0.1601	0.04279		1.011	1.195		14
		DV	1.483	1.655	1.946	2.175	2.475		1.937	0.302	0.0807		1.762	2.111
Fig4E-H	UAS::CLC-GFP (Control)	Puncta Area	0.5549	0.7393	0.9833	1.246	1.72		1	0.3159	0.0876		0.8091	1.191		13												Fig 4I	0.5508	30.26	0.1838	1553	0.4177	<0.0001	5
		Puncta Intensity	0.9836	0.9898	0.9962	1.011	1.021		1	0.01308	0.003628		0.9921	1.008
		Puncta Number	0.7855	0.9112	1.013	1.08	1.21		1	0.1208	0.03351		0.927	1.073
		Protein Content
	UAS::CLC-GFP (Rho CA)	Puncta Area	0.8213	1.35	1.71	2.311	3.247		1.869	0.6931	0.1681		1.513	2.225		17												Fig 4I	0.36	15.4	0.4999	2720	0.33		7
		Puncta Intensity	0.9357	0.9832	1.014	1.022	1.057		1.007	0.0332	0.008052		0.9898	1.024
		Puncta Number	0.2671	0.381	0.4792	0.6323	0.9112		0.512	0.1706	0.04137		0.4243	0.5997
		Protein Content	0.549	0.735	0.8724	1.23	1.861		1	0.3638	0.1009		0.7802	1.22
Fig5A-C	Arf1-GFP (Control)	AP	0.6764	0.8687	1.002	1.124	1.222		1	0.1473	0.03805		0.9184	1.082		15
		DV	0.9006	1.024	1.073	1.145	1.278		1.072	0.1001	0.02584		1.016	1.127
	Arf1-GFP (p120ctn Mutant)	AP	0.6504	0.7519	0.7861	0.8863	0.9401		0.808	0.08404	0.02331		0.7572	0.8588		13
		DV	0.6913	0.7961	0.8519	0.9552	1.178		0.8712	0.1315	0.03648		0.7917	0.9507
	Arf1-GFP (Internal control)	AP	0.5331	0.808	1.024	1.176	1.52		1	0.2743	0.07331		0.8416	1.158		14
		DV	0.5005	0.6958	0.8726	1.204	1.318		0.9289	0.2681	0.07166		0.7741	1.084
	Arf1-GFP (UAS::p120ctn)	AP	0.516	0.5716	0.7676	0.9724	1.087		0.772	0.1918	0.04651		0.6734	0.8707		14
		DV	0.5396	0.6702	0.7954	1.005	1.14		0.8236	0.1877	0.04553		0.7271	0.9201
Fig6A-B	E-cad (Internal Control)	AP	0.259	0.7392	1.084	1.201	1.551		1	0.333	0.07446		0.8442	1.156		20
		DV	0.06795	1.199	1.799	2.099	3.165		1.716	0.7093	0.1627		1.374	2.058
	E-cad (Arf1 DN)	AP	0.6645	0.9928	1.139	1.424	1.709		1.208	0.2713	0.06066		1.081	1.335		20
		DV	1.019	1.7	1.784	2.002	2.64		1.823	0.3392	0.07783		1.66	1.987
Fig6C-G	UAS::CLC-GFP (Control)	Puncta Area	0.3867	0.5452	0.8951	1.345	2.136		1	0.5381	0.1268		0.7324	1.268		18
		Puncta Intensity	0.9817	0.9885	0.997	1.007	1.033		1	0.01481	0.003312		0.9931	1.007
		Puncta Number	0.5964	0.7666	1.012	1.176	1.458		1	0.2427	0.05426		0.8864	1.114
		Protein Content	0.2471	0.6045	0.987	1.468	2.029		1	0.5144	0.1212		0.7442	1.256
	UAS::CLC-GFP (Arf1 DN)	Puncta Area	0.1093	0.194	0.233	0.3007	0.3867		0.2429	0.07377	0.01789		0.205	0.2809		17
		Puncta Intensity	0.9213	0.9533	0.9762	0.9859	1.034		0.9734	0.02558	0.005869		0.9611	0.9858
		Puncta Number	0.01807	0.05873	0.1235	0.1822	0.3313		0.1288	0.08505	0.02126		0.08345	0.1741
		Protein Content	0.002365	0.01048	0.0213	0.03141	0.05936		0.02297	0.01577	0.004216		0.01386	0.03207
Fig6H-M	UAS::CLC-GFP (Control)	Puncta Area	0.4561	0.6168	0.8561	1.288	2.922		1	0.5749	0.1355		0.7141	1.286		18												Fig6M	0.3595	27.99	0.3979	1942	0.4072	0.031	5
		Puncta Intensity	0.9771	0.9884	0.9988	1.01	1.028		1	0.0138	0.003254		0.9931	1.007
		Puncta Number	0.6849	0.7614	0.9508	1.192	1.813		1	0.2932	0.06911		0.8542	1.146
		Protein Content	0.3458	0.7512	1.023	1.142	2.144		1	0.3835	0.0904		0.8093	1.191
	UAS::CLC-GFP (p120ctn mutant, Arf CA)	Puncta Area	0.1911	0.361	1.065	2.733	3.532		1.433	1.26	0.3986		0.5312	2.335		10												Fig6M	0.5274	18.23	0.3964	1164	0.4101		5
		Puncta Intensity	0.9582	0.9718	0.9956	1.003	1.022		0.9907	0.01911	0.006042		0.977	1.004
		Puncta Number	0.4029	0.6446	0.9105	1.035	1.249		0.8549	0.2589	0.08186		0.6697	1.04
		Protein Content	0.1456	0.4051	1.047	1.595	2.255		1.079	0.6727	0.2127		0.5979	1.56
Fig7A-B	MyoII-YFP (Internal Control)	AP	0.7292	0.8351	1.01	1.111	1.323		1	0.1824	0.04875		0.8947	1.105		14
		DV	0.5579	0.7041	0.7936	0.9271	1.126		0.8116	0.1641	0.04386		0.7169	0.9064
	MyoII-YFP (Arf1 CA)	AP	0.6626	0.813	0.9998	1.241	1.446		1.027	0.2338	0.06247		0.8919	1.162		14
		DV	0.5765	0.635	0.7731	1.028	1.386		0.8516	0.2512	0.06713		0.7066	0.9967
	Arf1-GFP (Control)	AP	0.784	0.8151	0.9665	1.165	1.334		1	0.1926	0.05341		0.8836	1.116		13
		DV	0.465	0.6627	1.037	1.332	1.616		0.9966	0.3583	0.09939		0.7801	1.213
	Arf1-GFP (RhoGEF2 RNAi)	AP	1.16	1.203	1.275	1.294	1.323		1.249	0.05474	0.0165		1.213	1.286		11
		DV	0.7618	1.004	1.317	1.512	1.774		1.281	0.3157	0.09518		1.069	1.493
Laser Ablation									Mean Recoil Distance (%)
Fig8A-B	E-cad (Control)	AP	1.72	2.614	5.36	6.865	8.479		4.949	2.333	0.6025		3.656	6.241		15
	UAS::p120ctn	AP	4.268	6.077	9.694	12.86	15.07		9.738	3.609	0.7875		8.096	11.38		21
	p120ctn mutant	AP	0	1.108	2.603	3.092	4.622		2.253	1.302	0.3481		1.501	3.005		14
Supplementary
S1	E-cad (Control)	AP																	0.3574	0.1106	~ 0.3125	0.532	290.2	259	0.3017		5
		DV																	0.6201	0.03725	~ 0.3125	0.3426	182.9	171	0.1959		5
	E-cad (p120ctn mutant)	AP																											0.5187	194.3	0.4737	305	0.4251	<0.0001	6
		DV																											0.3538	100.5	0.6334	217	0.1728		6
S4 Histograms			Best-fit values	Amplitude	Center	Width	Std. Error	Amplitude	Center	Width	95% CI (asymptotic)	Amplitude	Center	Width	Goodness of Fit	Degrees of Freedom	R square	Absolute Sum of Squares	Sy.x	Runs test	Points above curve	Points below curve	Number of runs	P value (runs test)	Deviation from Model	Constraints	Width
	E-cad (Control)	Area		9.309	10730	0.3616		0.487	247.2	0.02224		8.299 to 10.32	10218 to 11243	0.3155 to 0.4078		22	0.8985	24.31	1.051		10	15	5	0.0005	Significant		Width > 0
	E-cad (Rho CA)			9.675	8112	0.4447		0.7502	351.3	0.04022		8.119 to 11.23	7383 to 8840	0.3613 to 0.5281		22	0.8067	54.76	1.578		10	15	8	0.0275	Significant		Width > 0
	E-cad (Control)	Elongation		24.04	2.912	0.5058		1.152	0.09394	0.02898		21.59 to 26.5	2.712 to 3.113	0.444 to 0.5676		15	0.9663	36.75	1.565		6	12	6	0.0869	Not Significant		Width > 0
	E-cad (Rho CA)			33.2	1.015	0.8355		1.534	0.1298	0.08154		29.93 to 36.47	0.738 to 1.291	0.6618 to 1.009		15	0.9747	37.54	1.582		6	12	8	0.3832	Not Significant		Width > 0
	E-cad (Control)	Neighbors		35.91	4.767	1.134		1.499	0.0546	0.05644		31.14 to 40.68	4.593 to 4.94	0.9546 to 1.314		3	0.9905	8.861	1.719		2	4	4	0.8	Not Significant		SD > 0
	E-cad (Rho CA)			34.6	4.739	1.183		2.03	0.08019	0.08398		28.14 to 41.06	4.483 to 4.994	0.9158 to 1.45		3	0.9803	16.82	2.368		2	4	4	0.8	Not Significant		SD > 0
S2F	E-cad (internal control)	Total	0.8835	0.9561	0.9953	1.035	1.168		1	0.06994	0.01649		0.9652	1.035		18
	Rho (CA)	Total	1.001	1.054	1.217	1.306	1.386		1.196	0.1285	0.03116		1.13	1.262		17
S2 Histograms			Best-fit values	Amplitude	Center	Width	Std. Error	Amplitude	Center	Width	95% CI (asymptotic)	Amplitude	Center	Width	Goodness of Fit	Degrees of Freedom	R square	Absolute Sum of Squares	Sy.x	Runs test	Points above curve	Points below curve	Number of runs	P value (runs test)	Deviation from Model	Constraints	Width
	E-cad (Control)	Area
	E-cad (Arf1 DN)		7.403	6070	1.476		0.6629	1526	0.441		5.971 to 8.835	2773 to 9368	0.5235 to 2.429		13	0.5156	36.42	1.674		9	7	10	0.8059	Not Significant		Width > 0
	E-cad (Control)	Elongation	20.64	4.969	0.3419		1.418	0.1419	0.02723		17.48 to 23.8	4.653 to 5.285	0.2813 to 0.4026		10	0.9303	41.34	2.033		8	5	8	0.7933	Not Significant		Width > 0
	E-cad (Arf1 DN)		26.72	1.782	0.683		2.067	0.1196	0.06101		22.11 to 31.32	1.515 to 2.048	0.5471 to 0.8189		10	0.9382	64.18	2.533		4	9	6	0.4713	Not Significant		Width > 0
	E-cad (Control)	Neighbors	33.63	5.375	1.159		2.505	0.09963	0.09989		26.67 to 40.58	5.099 to 5.652	0.8817 to 1.436		4	0.9631	34.31	2.929		4	3	6	0.9714	Not Significant		SD > 0
	E-cad (Arf1 DN)		31.32	4.606	1.295		2.032	0.09693	0.09783		25.67 to 36.96	4.337 to 4.875	1.024 to 1.567		4	0.9703	25.14	2.507		4	3	4	0.5429	Not Significant		SD > 0
Cumulative	E-cad (Control)	Area
	E-cad (Arf1 DN)		53.13	~ 107134266815	~ 4541218713		8.542	~	~		34.68 to 71.58	(Very wide)	(Very wide)		13	0.1507	14227	33.08		9	7	3	0.0014	Significant		Width > 0
